# Dynamics of glioma-associated microglia and macrophages reveals their divergent roles in the immune response of brain

**DOI:** 10.1101/2021.07.11.451874

**Authors:** Jiawen Qian, Chen Wang, Bo Wang, Congwen Li, Kaiyi Fu, Yuedi Wang, Yiyuan Gao, Congyi Niu, Chujun Zhao, Jun Liu, Luman Wang, Ronghua Liu, Feifei Luo, Mingfang Lu, Yun Liu, Yiwei Chu

**Author notes:** These authors contributed equally to this work (Jiawen Qian, Chen Wang).

## Abstract

Glioma microenvironment contains numerous myeloid cells, including brain-resident microglia and recruited monocytes and macrophages (Mo/Mφ). When studied collectively, these cells presented pro-tumor effects. Yet, little is known about the differences among these myeloid populations. Using single-cell sequencing analysis, we studied the phenotypic characteristics, spatial variances, and dynamic changes of these relatively heterogeneous cell populations. Microglia populations with distinct spatial distribution presented different functional states, including tumor-associated subsets with phagocytic and lipid metabolism signature. Notably, this subset of glioma-associated microglia shared similar trait in a diverse spectrum of neuropathogenesis. In contrast, Mo/Mφ highly expressed genes related to angiogenesis, tumor invasion, and immune evasion. Moreover, identifying the Mo/Mφ subsets had prognostic and classificatory value in clinical application. These results thus eliminate the long-existing ambiguity about the role of microglia and Mo/Mφ in glioma pathogenesis, and reveal their prognostic and therapeutic value for glioma patients.
