## Supplementary Table 3 for "Dynamics of glioma-associated microglia and macrophages reveals their divergent roles in the immune response of brain"

### Sheet: Sheet1
Fig 5a
Origin	Pathway ID	Name	Gene lsit
KEGG	mmu04612	Antigen processing and presentation	H2-Ea-ps,Gm11127,Calr4,H2-Q6,H2-Q9,H2-M10.3,B2m,Ciita,Calr,Canx,Cd4,Cd8a,Cd8b1,Creb1,Ctsb,Ctsl,Ctss,Pdia3,Hspa5,H2-Aa,H2-Ab1,H2-Bl,H2-D1,H2-Eb1,H2-K1,H2-L,H2-M10.1,H2-M2,H2-M3,H2-M9,H2-DMa,H2-DMb1,H2-DMb2,H2-Oa,H2-Ob,H2-Q1,H2-Q10,H2-Q2,H2-Q4,H2-Q7,H2-Q8,H2-T10,H2-T18,H2-T22,H2-T23,H2-T24,H2-T3,H2-T9,Hspa8,Hspa1l,Hspa1b,Hspa2,Hsp90ab1,Hsp90aa1,Hspa4,Ifng,Cd74,Klrc1,Klrd1,Rfxap,Nfya,Nfyb,Nfyc,Lgmn,…
GO	GO:0060996	dendritic spine development	Mef2c/Srgap2/Ppp1r9a/Eef2k/Spire1/Nrg1/Cdk5r1/Cask/Ctnnd2/Pak1/Tiam1/Arf6/Lrp8/Nck2/Arc/Dnm1l/Pdlim5/Ptprs/Camk1/Lrrk2
GO	GO:1905517	macrophage migration	Mmp14/Lgals3/Thbs1/Ccr2/C5ar1/Ccl3/P2ry12/Mtus1/Csf1/Ccl5/Gpr35/Slamf8/Stap1/Ccr7/Cd200/Slamf1/Nup85/Ccl2
GO	GO:0042116	macrophage activation	Slc7a2/Tmem106a/Thbs1/C5ar1/Tlr1/Tlr7/Tnf/Fpr2/Nr1h3/Ldlr/Cst7/Slc11a1/Stap1/Jak2/Crtc3/Casp1/Sbno2/Cd200/Cd1d1/Mfhas1/Cebpa/Pparg/Lrrk2/Ulbp1
Fig 5b
Origin	Pathway ID	Name	Gene lsit
GO	GO:0002040	sprouting angiogenesis	Abl1,Angpt1,Agtr1a,Akt1,Rhoa,Bmp4,Cdc42,Cdh13,Dll1,Efnb2,Egr3,Epha2,Ephb4,Epn1,Epn2,Fgf1,Fgf2,Fgfbp1,Vegfd,Foxc2,Flt1,Flt4,Gata2,Glul,Gpld1,Hdac5,Hmgb1,Hmox1,Nr4a1,Il10,Itga5,Itgb1,Itgb1bp1,Jak1,Kdr,Klf2,Klf4,Lef1,Anxa1,Smad1,Meox2,Ngfr,Notch1,Nrp1,Pdpk1,Pgf,Pik3c2a,Pik3r2,Pik3r3,Pkm,Prl2c2,Ptgs2,Ptk2b,Robo1,S100a1,Sema3e,Sema5a,Sema6a,Shh,Slit2,Plk2,Srf,Tbxa2r,Tdgf1,Tek,Thbs1,Nr2e1,Vegfa,Vegfb,V…
GO	GO:0050729	positive regulation of inflammatory response	C3/Ccr2/Tgm2/Ptger4/Ccl3/Adora3/Nfkbiz/Tnf/Ccl5/Il1b/Nupr1/Myd88/Ldlr/Tarm1/Tnip1/Gbp5/Ets1/Pik3cg/Il17ra/Prkca/Pdcd4/Lpl/Ffar2/Stap1/Cd24a/Jak2/Osm/Ccr7/Adam8/Stat5a/Appl1/Tnfrsf11a/Abcc1/Cebpa/Ace/Fabp4/Lilra5/Lrrk2/Stat5b
GO	GO:0150076	neuroinflammatory response	Adcy8,Adora2a,Ager,Agt,Aif1,App,Atm,C1qa,C5ar1,Casp1,Clu,Cntf,Cst7,Ctsc,Cx3cr1,Egfr,Fpr2,Grn,Ifng,Ifngr1,Ifngr2,Igf1,Il13,Il1b,Il4,Jak2,Jun,Ldlr,Lrp1,Mmp8,Cd200,Pparg,Psen1,Ptgs2,Cx3cl1,Snca,Sphk1,Tlr1,Tlr4,Tlr6,Tnf,Tnfrsf1b,Tyrobp,Tlr2,Nupr1,Stap1,Cd200r1,Nampt,Lrrk2,Cd200r3,Il33,Tlr9,Trem2,Ttbk1,Tlr3,Tlr7,Tlr8,Trpv1,Nr1d1,Cd200r4,Cd200r2,Smo,F630003A18Rik,Tafa3,Adcy1
GO	GO:1901214	regulation of neuron death	Abl1,Chrna7,Adam8,Adnp,Adora1,Adora2a,Parp1,Parp2,Ager,Angpt1,Agrn,Agt,Gfer,Prdx3,Xiap,Birc5,Apoe,Rhoa,Atf2,Atf4,Atm,Atp5g1,Atp7a,Bad,Bag1,Bax,Bcl2,Bcl2l1,Bdnf,Hrk,Bcl2l11,Btg2,C1qa,C5ar1,Hyou1,Cacna1a,Capn2,Casp2,Casp3,Casp6,Casp8,Casp9,Ctnnb1,Cbl,Cd34,Cdc42,Cdk5,Cdk5r1,Cebpb,Chga,Chl1,Cited1,Coro1a,Cln3,Clu,Cntf,Cntfr,Creb1,Crhr1,Crlf1,Csf1,Csf3,Dnajc5,Cx3cr1,Daxx,Dcc,Ddit3,Dlx1,Efnb2,Egr1,Eif2…
GO	GO:0051402	neuron apoptotic process	Aatk,Adam8,Adnp,Adora2a,Parp1,Ager,Angpt1,Agrn,Agt,Akt2,Prdx3,Apaf1,Xiap,Birc5,Apoe,App,Rhoa,Atf2,Atf4,Atm,Atp7a,Bag1,Bax,Bcl2,Bcl2l1,Bdnf,Hrk,Bcl2l11,Bnip3,Btg2,C5ar1,Hyou1,Cacna1a,Casp2,Casp3,Casp6,Casp7,Casp9,Ctnnb1,Cdc42,Cdk5,Cdk5r1,Cebpb,Chl1,Cit,Cited1,Coro1a,Cln3,Cntf,Cntfr,Crlf1,Dnajc5,Cx3cr1,Ddit3,Dlx1,Atn1,Egr1,En1,En2,Epha7,Epor,Erbb3,Esr1,Esr2,F2r,Fadd,Fas,Fasl,Fgf8,Fgfr3,Fmr1,Fyn,Fzd…
other		Protein_Atlas_Secretion_Protein	Sbspon,Il17a,Il17f,Col9a1,Cfc1,1500015O10Rik,Col3a1,Igfbp2,Igfbp5,Ihh,Scg2,Col4a4,Prlh,Otos,Sned1,Il10,Pm20d1,Cntn2,Prelp,Chit1,Lad1,Prg4,Lamc2,Serpinc1,F5,Xcl1,Il1f9,Lcn12,Egfl7,Adamts13,Qrfp,Angptl2,Hc,AI182371,Olfml2a,Tnfaip6,Fap,C1qtnf4,F2,Pamr1,Scg5,Fbn1,Fgf7,Astl,Cpxm1,Oxt,Avp,Pcsk2,Defb25,Matn4,Wfdc2,Wfdc13,Wfdc3,Mmp9,Bmp7,Lama5,Col20a1,Pcsk1n,Apln,Bgn,Rs1,Il7,Fstl5,Bcan,Bglap2,Bglap,Efna1…
Fig 5c-h
Origin	Pathway ID	Name	Classify	Gene list
KEGG	mmu04110	Cell cycle	Cell cycle	E2f4,Espl1,Cdc20,Abl1,Atm,Bub1,Bub1b,Bub3,Ccna1,Ccna2,Ccnb2,Ccnd1,Ccnd2,Ccnd3,Ccne1,Ccne2,Cdc25a,Cdc25b,Cdc25c,Cdk1,Cdc45,Cdc7,Cdk2,Cdk4,Cdk6,Cdk7,Cdkn1a,Cdkn1b,Cdkn1c,Cdkn2a,Cdkn2b,Cdkn2c,Cdkn2d,Chek1,Crebbp,Smc3,Gadd45a,E2f1,E2f3,E2f5,Smc1b,Hdac2,Mad1l1,Smad2,Smad3,Smad4,Mcm3,Mcm2,Mcm4,Mcm5,Mcm6,Mcm7,Anapc1,Mdm2,Myc,Gadd45b,Orc1,Orc2,Pcna,Plk1,Prkdc,Rad21,Rb1,Rbl1,Rbl2,Stag1,Stag2,Ccnb3,Tfdp2,S…
KEGG	mmu03440	Homologous recombination	Cell cycle	Babam2,Rad51c,Atm,Bard1,Blm,Brca1,Brca2,Mre11a,Pold1,Pold2,Rad50,Rad51,Rad51b,Rad51d,Rad52,Rad54l,Rpa2,Uimc1,Sem1,Sycp3,Brcc3,Top3a,Top3b,Rbbp8,Palb2,Topbp1,Brip1,Eme1,Nbn,Gm5136,Ssbp1,Xrcc2,Rad54b,Pold3,Rpa3,Babam1,Rpa1,Pold4,Abraxas1,Mus81,Xrcc3
KEGG	mmu04115	p53 signaling pathway	Cell cycle	Adgrb1,Ddb2,Apaf1,Atm,Bax,Bcl2,Bcl2l1,Bid,Casp3,Casp8,Casp9,Ccnb2,Ccnd1,Ccnd2,Ccnd3,Ccne1,Ccne2,Ccng1,Ccng2,Cd82,Cdk1,Cdk2,Cdk4,Cdk6,Cdkn1a,Cdkn2a,Chek1,Cycs,Cyct,Gadd45a,Ei24,Sesn1,Fas,Igf1,Igfbp3,Bbc3,Mdm2,Mdm4,Gadd45b,Serpine1,Pten,Rrm2,Siah1a,Siah1b,Serpinb5,Thbs1,Tnfrsf10b,Trp53,Trp73,Tsc2,Zmat3,Sesn2,Gadd45g,Atr,Cop1,Ccnb1,Gtse1,Siva1,Rrm2b,Chek2,Ppm1d,Sfn,Pidd1,Pmaip1,Perp,Shisa5,Rprm,Rchy…
KEGG	mmu03030	DNA replication	Cell cycle	Rfc4,Fen1,Lig1,Mcm3,Mcm2,Mcm4,Mcm5,Mcm6,Mcm7,Pcna,Pola1,Pola2,Pold1,Pold2,Pole,Pole2,Prim1,Prim2,Rfc1,Rfc2,Rnaseh1,Rpa2,Dna2,Ssbp1,Pole3,Pole4,Rnaseh2b,Pold3,Rnaseh2c,Rpa3,Rpa1,Rfc3,Rnaseh2a,Pold4,Rfc5
KEGG	mmu00190	Oxidative phosphorylation	Metabolism	Ndufb4c,Ndufb4b,Ndufb11,Atp6v1h,Cox6b1,Atp6v1b1,Atp6v0b,Atp4a,Atp4b,Atp5a1,Atp5b,Atp5c1,Atp5pb,Atp5g1,Atp5j,Atp5k,Atp6v1a,Atp6v1b2,Atp6v0d1,Atp6v1e1,Atp6v0e,Atp6v0a1,Atp6v0c,Cox17,Cox4i1,Cox5a,Cox5b,Cox6a1,Cox6a2,Cox6c,Cox7a1,Cox7a2,Cox7c,Cox8a,Cox8b,Atp6v0a4,ATP6,ATP8,COX1,COX2,COX3,CYTB,ND1,ND2,ND3,ND4,ND4L,ND5,ND6,Ndufa2,Ndufa4,Ndufs4,Ndufv1,Atp12a,Cox7a2l,Atp6v0a2,Uqcrq,Uqcrc1,Ndufs8,Cox15,Nd…
KEGG	mmu00020	Citrate cycle (TCA cycle)	Metabolism	Acly,Aco1,Aco2,Cs,Dld,Fh1,Idh1,Idh3g,Idh3b,Mdh2,Mdh1,Ogdh,Pck1,Pcx,Pdha1,Pdha2,Sucla2,Suclg2,Dlat,Ogdhl,4933405O20Rik,Idh2,Suclg1,Sdhc,Sdhd,Sdha,Sdhb,Idh3a,Pdhb,Csl,Pck2,Dlst
KEGG	mmu00010	Glycolysis / Gluconeogenesis	Metabolism	Gck,Ldhal6b,Aldh7a1,Adh1,Adh7,Adh5,LOC115487111,Aldh2,Aldh3a1,Aldh3a2,Aldoa,Aldoc,Bpgm,Dld,Eno1,Eno2,Eno3,Fbp2,Fbp1,G6pc,G6pc2,Gapdh,Gapdhs,Gpi1,Hk1,Hk2,Ldha,Ldhb,Ldhc,Minpp1,Pck1,Pdha1,Pdha2,Pfkl,Pfkm,Pgam1,Pgk1,Pgk2,Pkm,Pklr,Hk3,Hkdc1,Tpi1,Eno4,Aldob,Dlat,Adh4,Galm,Aldoart1,Eno1b,Pgam2,Pfkp,Aldh9a1,Akr1a1,Acss2,Aldh3b2,Pgm1,Aldh3b1,Pdhb,G6pc3,Acss1,Adpgk,Pgm2,Aldh1b1,Aldh3b3,Pck2,Aldoart2
KEGG	mmu01212	Fatty acid metabolism	Metabolism	Tecr,Acaca,Htd2,Acat1,Acat2,Acadl,Acadm,Acadvl,Acaa1a,Acads,Acox1,Elovl3,Cpt1a,Cpt1b,Cpt2,Acsl1,Fasn,H2-Ke6,Hadh,Hsd17b4,Elovl6,Ppt1,Scd1,Scd2,Scp2,Acsl6,Mcat,Acat3,Hadhb,Cbr4,Acaa1b,Acsf3,Mecr,Scd3,Hacd1,Acsbg2,Scd4,Acsl5,Acsl4,Acaa2,Elovl1,Elovl2,Ppt2,Hsd17b12,Fads2,Hacd3,Hacd4,Acadsb,Elovl5,Hacd2,Oxsm,Ehhadh,Acsl3,Elovl7,Fads1,Cpt1c,Acsbg3,Acox3,Elovl4,Echs1,Acsbg1,Hadha
KEGG	mmu00071	Fatty acid degradation	Metabolism	Cyp4a32,Acat1,Acat2,Aldh7a1,Acadl,Acadm,Acadvl,Acaa1a,Acads,Acox1,Adh1,Adh7,Adh5,Aldh2,Aldh3a2,Cpt1a,Cpt1b,Cpt2,Cyp4a10,Cyp4a12b,Cyp4a14,Eci1,Acsl1,Hadh,Acsl6,Acat3,Cyp4a29,Hadhb,Acaa1b,Eci2,Adh4,Gcdh,Cyp4a12a,Acsbg2,Acsl5,Cyp4a30b,Acsl4,Acaa2,Aldh9a1,Cyp4a31,Acadsb,Eci3,Aldh1b1,Ehhadh,Acsl3,Cpt1c,Acsbg3,Acox3,Echs1,Acsbg1,Hadha
KEGG	mmu01230	Biosynthesis of amino acids	Metabolism	Psph,Psat1,Cth,Shmt2,Mat2b,Gpt2,Acy1,Asl,Prps2,Aco1,Aco2,LOC115487111,Aldoa,Aldoc,Mat1a,Arg1,Arg2,Ass1,Bcat1,Bcat2,Cbs,Cs,Eno1,Eno2,Eno3,Gapdh,Glul,Got1,Got2,Idh1,Idh3g,Idh3b,Otc,Pah,Pcx,Pfkl,Pfkm,Pgam1,Pgk1,Pgk2,Pkm,Pklr,Prps1,Rpia,Shmt1,Pycr1,Taldo1,Nags,Tkt,Tpi1,Eno4,Cps1,Aldob,Sds,Mat2a,Phgdh,Mtr,4933405O20Rik,Sdsl,Idh2,Asns,Prps1l3,Aldoart1,Eno1b,Pgam2,Pfkp,Aldh18a1,Pycrl,Rpe,Idh3a,Pycr2,Tha…
KEGG	mmu01100	Metabolic pathways	Metabolism	Mthfsl,Cyp4a32,Ndufb4c,Cyp3a41b,Amd2,Gm3776,Gm10639,Ndufb4b,Gm10681,Gm4450,Nat8f7,Amy2a4,Amy2a3,Amy2a2,Cyp2j11,Pafah2,H6pd,Il4i1b,Lao1,Nat8f6,Ugt2b38,Psph,Acacb,Ugt2b34,Entpd4b,Chpf2,Inpp5f,Hsd3b7,Ak6,Gpat4,Xylb,Alg9,Gm34653,Gstt3,Rdh9,Upb1,Fig4,Mgat4b,Pnpo,Nt5m,Rpn1,Gck,Synj1,Cyp27a1,Adcy4,Adcy3,Acly,Ndufb11,Gldc,Dgkz,Pld4,Aldh6a1,Adi1,Gmpr2,Thtpa,Tecr,Ldhal6b,Ppcs,Cyp2c50,Glyat,Carns1,Psat1,Gm4…
other		Immunosupportive Scenario	Immunology	Il6,Ccl2,Il15,Csf1
other		Immunosuppressive Scenario	Immunology	Il10,Il6,Ccl2,Csf1,Csf2
other		TAM_M1_gene	Immunology	Marco,Ly75,Il12a,Il6,Ido1,Il12b,Nos2,Ccr7,H2-Eb2,Il1b,Cd40,Ptprc,H2-DMb2,Cd80,H2-Ab1,Irf1,Cd14,Kynu,H2-DMb1,Cd74,Irf5,Cxcl9,Ccl5,Csf1r,Cd86,Cxcl10,Tnf,H2-Oa,Il1a,H2-DMa,Fcgr1,Il23a,H2-Ob
other		TAM_M2_gene	Immunology	Il1r2,Marco,Il10,Fasl,Ly75,Mmp9,Cd163,Lyve1,Fcer2a,Vegfc,Ccl22,Ccl17,Irf4,Tgfb3,Wnt7b,Cd200r2,Pdcd1lg2,Vegfa,Il1rn,Ctsd,Ptprc,Arg2,Cd274,Mmp14,Cd14,Arg1,Ctsb,Msr1,Cd74,Fn1,Mrc1,Tnfsf8,Tgfb1,Mmp19,Vegfb,Csf1r,Ccl3,Fcgr2b,Cd276,Cd200r1,Fcgr3,Ctsa,Ccl24,Cd200r4,Ccl4,Cd200r3,Egf,Il4ra,Tgfb2,Tnfsf12
other		Immune-Checkpoint-Activation-Ligand-Gene	Immunology	Tnfsf4,Tnfsf18,Cd160,Tnfsf15,Btla,Cd70,Cd80,Tnfsf14,Tnfsf9,Pvr,Icosl,Cd86,Tnfrsf14,Cd48
other		Immune-Checkpoint-Inhibition-Ligand-Gene	Immunology	Tdo2,Ceacam2,Ido1,Cd200,H2-Eb2,Pdcd1lg2,H2-DMb2,Cd274,Cd80,Cd47,H2-Ab1,H2-DMb1,Vsir,Pvr,Ceacam1,Cd276,Cd86,Tnfrsf14,H2-Oa,Spp1,H2-DMa,H2-Ob
GO	GO:0070232	regulation of T cell apoptotic process	Immunology	Siglec1/Lgals3/Ccl5/Arg2/Cd274/Serpinb9/Il7r/Tnfrsf4/Adam8/Ceacam1
GO	GO:0031295	T cell costimulation	Immunology	Cav1,Cd24a,Cd28,Cd3e,Cd5,Cd80,Cd81,Cd86,Ccr7,Dpp4,Efnb1,Efnb2,Efnb3,Ephb4,Ephb6,Lgals1,Spn,Tnfsf4,Ccl19,Tnfsf13b,Tnfsf14,Icos,Cd160,Lgals8,Pdcd1lg2,Cd274,Tnfrsf13c,Card11,Tnfrsf14
GO	GO:0002548	monocyte chemotaxis	Immunology	Ccr1/Pla2g7/Ccl7/Lgals3/Ccr2/Ccl8/Ccl3/Ccl4/Pdgfb/Dusp1/Ccl5/Flt1/Fpr2/Slamf8/Cxcl10/Ccl17/Anxa1/Ccl9/Ccl6/Ptpro/Ccl22/Ccl2
GO	GO:0010818	T cell chemotaxis	Immunology	Ccr2/Slc12a2/Ccl5/Cxcl10/Gpr183/Cxcl13/Ccr7
KEGG	mmu04144	Endocytosis	Phagocytosis	Ldlrap1,Gm11127,Dnm3,Chmp7,Rab31,Arap3,Vps37c,Gbf1,Wwp1,Arrb1,Grk2,H2-Q6,H2-Q9,H2-M10.3,Vps4a,Ap2a1,Ap2a2,Ap2m1,Arf1,Arf2,Arf3,Arf4,Arf5,Arf6,Rhoa,Arpc1b,Capza1,Capza2,Capza3,Capzb,Cav1,Cav2,Cav3,Cbl,Cdc42,Clta,Cxcr2,Cxcr4,Ccr5,Dab2,Asap1,Dnm1,Dnm2,Egfr,Ehd1,Epn1,Epn2,Eps15,Eps15l1,Acap3,Fgfr2,Fgfr3,Fgfr4,Folr1,Folr2,Grk4,Grk5,H2-Bl,H2-D1,H2-K1,H2-L,H2-M10.1,H2-M2,H2-M3,H2-M9,H2-Q1,H2-Q10,H2-Q2,H…
KEGG	mmu04142	Lysosome	Phagocytosis	Entpd4b,Gga1,Ap4e1,Ap1s2,Atp6v1h,Hyal3,Gusb,Manba,Abca2,Laptm4b,Atp6v0b,Acp2,Acp5,Aga,Gla,Ap1b1,Ap1g1,Ap1g2,Ap1m1,Ap1m2,Ap1s1,Ap3b1,Ap3b2,Ap3d1,Ap3s1,Ap3s2,Ap4m1,Ap4s1,Arsb,Arsa,Asah1,Atp6v0d1,Atp6v0a1,Atp6v0c,Glb1,Scarb2,Cd63,Cd68,Tpp1,Cln3,Clta,Ctsb,Ctsc,Ctsd,Ctse,Ctsg,Ctsh,Ctsk,Ctsl,Ctss,Ctsw,Dnase2a,Atp6v0a4,Gaa,Galc,Gba,Gm2a,Hexa,Hexb,Hyal1,Hyal2,Ids,Idua,Igf2r,Napsa,Lamp1,Lamp2,Laptm5,Lipa,…
KEGG	mmu04145	Phagosome	Phagocytosis	Gm15266,Stx12,H2-Ea-ps,Gm11127,Gm30534,Olr1,Atp6v1h,Calr4,Dync2h1,H2-Q6,H2-Q9,H2-M10.3,Atp6v1b1,Atp6v0b,Actb,Actg1,Atp6v1a,Atp6v1b2,Atp6v0d1,Atp6v1e1,Atp6v0e,Atp6v0a1,Atp6v0c,C3,Calr,Canx,Cd14,Cd36,Coro1a,Comp,Ctsl,Ctss,Cyba,Cybb,Dync1h1,Dync1i1,Dync1i2,Atp6v0a4,Colec12,Fcgr1,Fcgr2b,Fcgr3,H2-Aa,H2-Ab1,H2-Bl,H2-D1,H2-Eb1,H2-K1,H2-L,H2-M10.1,H2-M2,H2-M3,H2-M9,H2-DMa,H2-DMb1,H2-DMb2,H2-Oa,H2-Ob,H2-Q…
KEGG	mmu04146	Peroxisome	Phagocytosis	Pex12,Nudt19,Pecr,Acaa1a,Acox1,Agxt,Abcd1,Baat,Cat,Crat,Dao,Ephx2,Acsl1,Gnpat,Hao1,Hmgcl,Hsd17b4,Idh1,Phyh,Acot8,Amacr,Mpv17,Mvk,Nos2,Prdx1,Pex11a,Pex11b,Pex16,Pex7,Pipox,Pex19,Abcd3,Abcd4,Pxmp2,Pex2,Pex5,Scp2,Slc25a17,Sod1,Sod2,Hmgcll1,Acnat2,Paox,Acsl6,Xdh,Pex6,Agps,Acnat1,Mpv17l2,Acaa1b,Eci2,Decr2,Slc27a2,Abcd2,Idh2,Dhrs4,Far2,Acsl5,Acsl4,Ech1,Prdx5,Hao2,Pex14,Pex3,Mlycd,Hacl1,Pex5l,Pxmp4,Pex1…
GO	GO:0150079	negative regulation of neuroinflammatory response	Neuroprotection	Igf1/Ldlr/Cst7/Cd200/Pparg
GO	GO:0043277	apoptotic cell clearance	Neuroprotection	Axl/Cd300lf/C3/Thbs1/Ccr2/Tgm2/Mertk/Rhobtb1/Nr1h3/Gas6/Rara/Abca7/Ccl2/Cd36/Scarb1
GO	GO:0042060	wound healing	Neuroprotection	Fn1/Pf4/Myof/Axl/Arhgap24/Cxcr4/Sdc4/Rap2b/C3/Tspan32/Thbs1/Ccr2/F13a1/Pdgfa/Ptger4/Igf1/P2ry12/Serpine2/Mertk/Pdgfb/Dst/Il1a/Hps4/Entpd1/Pros1/Capn3/Adrb2/Cd34/Adrb1/Clasp2/F10/Hopx/Cd44/Hpse/Cdkn1a/Large1/Prkca/Eng/Smad3/Cask/Gas6/Slc11a1/Jaml/Clec10a/Plet1/Anxa1/Cnn2/Pak1/Anxa2/Lyst/Nbeal2/Anxa6/Pip5k1c/Flna/Timp1/Plec/Anxa5/Pdcd10/Notch2/C1galt1c1/Slc7a11/Ndnf/Tpm1/Papss2/Procr/Stxbp3/Ezh2/Ma…
GO	GO:0042552	myelination	Neuroprotection	Cxcr4/Itgax/Igf1/Pmp22/Abcd2/Klk8/Egr2/Tnfrsf21/Tnf/Nrg1/Nab1/B4galt5/Zscan26/Cst7/Fyn/B4galt6/Rara/Adgrg6/Gpc1/Marveld1/Serinc5/Ndrg1/Mbp/Tcf7l2/Fam126a
GO	GO:0007272	ensheathment of neurons	Neuroprotection	Cxcr4/Itgax/Igf1/Pmp22/Abcd2/Klk8/Egr2/Tnfrsf21/Tnf/Nrg1/Nab1/B4galt5/Zscan26/Cst7/Fyn/B4galt6/Rara/Adgrg6/Gpc1/Marveld1/Serinc5/Ndrg1/Mbp/Tcf7l2/Fam126a
GO	GO:0071559	response to transforming growth factor beta	Response to stimulus	Dab2/Runx3/Thbs1/Furin/Smad7/Mef2c/Zfhx3/Hpgd/Rock2/Npnt/Igf1r/Bcl9l/Yes1/Eng/Smad3/Zfp703/Fyn/Zyx/Apaf1/Pml/Rock1/Got1/Mtmr4/Appl1/Gcnt2/Smurf1/Map3k1/Zeb1/Fut8/Tgfbr2/Ccl2/Cited2/Tgfbr3/Zfyve9/Dnmt1
GO	GO:0036005	response to macrophage colony-stimulating factor	Response to stimulus	Csf1/Stap1/Dcstamp/Ptpn2/Dok1
other		Type_II_Interferon_Response_gene	Response to stimulus	Ifng,H2-Eb2,H2-DMb2,Cd274,H2-Ab1,Smad7,Irf1,H2-DMb1,Stat1,Cxcl9,Cdkn1a,Cxcl10,H2-Oa,H2-DMa,Myc,H2-Ob
other		Type_I_Interferon_response_gene	Response to stimulus	Ifitm6,Ifitm7,Ifitm1,Ifitm2,Irf1,Mcoln2,Mx1,Ly6e,Il15,Ddx58,Nampt,Ifih1,Adar,Rtp4,Ifitm3,Oasl1,Isg15,Tlr3
GO	GO:0070301	cellular response to hydrogen peroxide	Response to stimulus	Abl1,Akr1b3,Apex1,Aqp1,Rhob,Bnip3,Capn1,Cdkn2a,Cfl1,Cyp1b1,Ect2,Endog,Epor,Ezh2,Fabp1,Fxn,Rack1,Gpr37,Hdac2,Hdac6,Hgf,Hsf1,Hsph1,Il10,Il6,Impact,Lcn2,Anxa1,Met,Nfe2l2,Nqo1,Nr4a3,Sigmar1,Reg3b,Pax2,Pde8a,Pdgfrb,Prkcd,Psap,Sirpa,Rela,Ripk1,Sphk1,Src,Stat6,Tnfaip3,Top2b,Trp53,Trpc6,Txn1,Pcgf2,Rnf112,Mapk7,Axl,Map3k5,Mapk13,Mapk8,Rps3,Trpm2,Ankzf1,Net1,Pdcd10,Foxo3,Ripk3,Park7,Smpd3,Stk25,Ngb,Oser1,L…
GO	GO:0071347	cellular response to interleukin-1	Response to stimulus	Fn1/Ccl7/Ccl8/Ccl3/Ccl4/Egr1/Il1a/Ccl5/Il1rn/Acod1/Saa3/Ccl17/Il1r2/Plcb1/Ccl9/Ccl6/Ccl22/Ikbkb/Tank/Traf6/Ccl2/Irak3
GO	GO:0033198	response to ATP	Response to stimulus	P2ry12/Asph/P2rx7/Il1b/Sell/Casp1/Ssh1/Ryr1
GO	GO:0070482	response to oxygen levels	Response to stimulus	Chrna4,Chrna7,Chrnb2,Ada,Adam17,Adam8,Adora1,Adrb2,Ager,Ak4,Akt1,Alas2,Aldh3a1,Ang,Birc2,Aqp1,Aqp3,Arnt,Arnt2,Atm,Atp1b1,Atp6v1a,Atp6v0d1,Bach1,Bad,Bcl2,Bmp2,Bnip3,Bnip3l,Zfp36l1,Hyou1,Camk2g,Cat,Casp1,Cav1,Cbfa2t3,Cbs,Cd24a,Cd34,Cd38,Plk3,Cpeb1,Crhr1,Cryaa,Cryab,Cybb,Dpp4,Drd2,Prl8a2,Edn1,Ednra,Egr1,Eif4ebp1,Eng,Epas1,Epo,Chchd2,Fabp1,Fas,Vegfd,Flt1,Fosl2,Gata6,Gnb1,Gngt1,Grin2b,Hif1a,Hmox1,Hmox…
GO	GO:0071456	cellular response to hypoxia	Response to stimulus	Cybb/Egr1/Adrb2/Cd34/Plk3/Rock2/Pgk1/Vegfa/Bnip3/Eif4ebp1/Higd1a/Bach1/Pdk3/Map2k1/Ndnf/Oprd1/Adam8/Cited2/Bcl2
KEGG	mmu04310	Wnt signaling pathway	Signaling pathways	Fbxw11,Prickle1,Lgr4,Camk2d,4930444G20Rik,Apc,Rhoa,Axin1,Axin2,Btrc,Cacybp,Camk2a,Camk2b,Camk2g,Ctnnb1,Ccnd1,Ccnd2,Ccnd3,Cer1,Crebbp,Csnk2a1,Csnk2a2,Csnk2b,Ctbp1,Ctbp2,Dkk1,Dvl1,Dvl2,Dvl3,Lgr5,Fosl1,Frat1,Fzd1,Fzd3,Fzd4,Fzd5,Fzd6,Fzd7,Fzd8,Fzd9,Gpc4,Invs,Jun,Lef1,Lrp5,Lrp6,Rac3,Smad3,Smad4,Mmp7,Myc,Nfatc1,Nfatc2,Nfatc3,Nlk,Ctnnd2,Prkaca,Prkacb,Prkca,Prkcb,Prkcg,Plcb1,Plcb2,Plcb3,Plcb4,Ppard,Ppp3c…
KEGG	mmu04350	TGF-beta signaling pathway	Signaling pathways	E2f4,Amhr2,Acvr1,Acvr1b,Acvr2a,Acvr2b,Amh,Rhoa,Bmp2,Bmp4,Bmp5,Bmp6,Bmp7,Bmp8a,Bmp8b,Bmpr1a,Bmpr1b,Bmpr2,Cdkn2b,Chrd,Crebbp,Dcn,E2f5,Lefty1,Fbn1,Fmod,Fst,Gdf5,Id1,Id2,Id3,Id4,Ifng,Inhba,Inhbb,Inhbc,Inhbe,Smad1,Smad2,Smad3,Smad4,Smad5,Smad6,Smad7,Myc,Nbl1,Neo1,Nodal,Nog,Pitx2,Ppp2ca,Ppp2cb,Rbl1,Rock1,Sp1,Thsd4,Skp1a,Tfdp1,Tgfb1,Tgfb2,Tgfb3,Tgfbr1,Tgfbr2,Tgif1,Thbs1,Zfyve16,Tnf,Tgif2,Zfyve9,Gdf7,Gre…
KEGG	mmu04150	mTOR signaling pathway	Signaling pathways	Prkaa1,Prkaa2,Atp6v1h,Prr5,Braf,Raf1,Sec13,Rps6ka3,Atp6v1b1,Akt1,Akt2,Rhoa,Atp6v1a,Atp6v1b2,Atp6v1e1,Cab39,Chuk,Dvl1,Dvl2,Dvl3,Eif4e,Eif4ebp1,Lpin1,Fzd1,Fzd3,Fzd4,Fzd5,Fzd6,Fzd7,Fzd8,Fzd9,Grb10,Grb2,Hras,Igf1,Igf1r,Ikbkb,Ins1,Ins2,Insr,Irs1,Kras,Lrp5,Lrp6,Nprl3,Slc3a2,Nras,Pdpk1,Pik3ca,Pik3cd,Pik3r1,Pik3r2,Pik3r3,Prkca,Prkcb,Prkcg,Pten,Rheb,Rps6,Rps6ka1,Rps6ka2,Sgk1,Slc7a5,Sos1,Sos2,Stk11,Wnt8a,F…
KEGG	mmu04390	Hippo signaling pathway	Signaling pathways	Wtip,Fbxw11,Csnk1d,Scrib,Actb,Actg1,Afp,Amh,Apc,Birc3,Birc2,Birc5,Areg,Axin1,Axin2,Bmp2,Bmp4,Bmp5,Bmp6,Bmp7,Bmp8a,Bmp8b,Bmpr1a,Bmpr1b,Bmpr2,Btrc,Ctnna1,Ctnna2,Ctnnb1,Ccnd1,Ccnd2,Ccnd3,Cdh1,Patj,Dlg1,Dlg4,Dvl1,Dvl2,Dvl3,Fgf1,Ccn2,Fzd1,Fzd3,Fzd4,Fzd5,Fzd6,Fzd7,Fzd8,Fzd9,Gdf5,Gli2,Id1,Id2,Itgb2,Itgb2l,Ajuba,Lats1,Lef1,Llgl1,Bbc3,Crb1,Smad1,Smad2,Smad3,Smad4,Smad7,Myc,Nf2,Prkci,Prkcz,Serpine1,Ppp1ca,…
KEGG	mmu04330	Notch signaling pathway	Signaling pathways	Maml1,Adam17,Crebbp,Ctbp1,Ctbp2,Dll1,Dll3,Dvl1,Dvl2,Dvl3,Dtx1,Kat2a,Hdac2,Hes1,Hes5,Hey1,Hey2,Jag1,Jag2,Lfng,Mfng,Notch1,Notch2,Notch3,Notch4,Numb,Numbl,Kat2b,Psen1,Psen2,Ptcra,Rbpj,Rbpjl,Rfng,Atxn1,Ncor2,Dtx4,Aph1b,Dtx3l,Aph1a,Maml2,Ep300,Maml3,Hdac1,Atxn1l,Dll4,Heyl,Ncstn,Psenen,Snw1,Cir1,Aph1c,Dtx2,Dtx3
KEGG	mmu04340	Hedgehog signaling pathway	Signaling pathways	Tdpoz7,Spopfm2,Csnk1g2,Fbxw11,Csnk1d,Arrb1,Grk2,Boc,Bcl2,Btrc,Ccnd1,Ccnd2,Dhh,Gas1,Gli1,Gli2,Gli3,Lrp2,Hhip,Ihh,Kif3a,Kif7,Mgrn1,Prkaca,Prkacb,Ptch1,Ptch2,Shh,Spop,Csnk1g1,Arrb2,Mosmo,Sufu,Gpr161,Cul3,Cul1,Megf8,Csnk1e,Smo,Grk3,Tdpoz3,Tdpoz4,Tdpoz5,Gsk3b,Cdon,Evc,Smurf2,Evc2,Csnk1g3,Smurf1,Spopl,Csnk1a1
KEGG	mmu04012	ErbB signaling pathway	Signaling pathways	Nrg2,Camk2d,Braf,Raf1,Abl1,Abl2,Akt1,Akt2,Araf,Areg,Bad,Btc,Camk2a,Camk2b,Camk2g,Cbl,Cdkn1a,Cdkn1b,Crk,Crkl,Egf,Egfr,Eif4ebp1,Elk1,Erbb2,Erbb3,Erbb4,Ereg,Ptk2,Gab1,Grb2,Hbegf,Hras,Jun,Kras,Myc,Nck1,Nck2,Nras,Nrg3,Pak1,Pak3,Pik3ca,Pik3cd,Pik3r1,Pik3r2,Pik3r3,Prkca,Prkcb,Prkcg,Plcg1,Shc1,Shc3,Sos1,Sos2,Src,Stat5a,Stat5b,Cblb,Nrg1,Pak6,Shc2,Tgfa,Pak2,Plcg2,Akt3,Pak7,Map2k1,Map2k2,Map2k4,Map2k7,Mapk1…
KEGG	mmu04068	FoxO signaling pathway	Signaling pathways	Prkaa1,Prkaa2,Prkab2,Prkag2,Braf,Raf1,Akt1,Akt2,Araf,Atm,Bcl6,Bcl2l11,Bnip3,Cat,Ccnb2,Ccnd1,Ccnd2,Ccng2,Cdk2,Cdkn1a,Cdkn1b,Cdkn2b,Cdkn2d,Chuk,Plk3,Crebbp,Gadd45a,S1pr1,S1pr4,Egf,Egfr,Fasl,G6pc,G6pc2,Grb2,Grm1,Foxg1,Hras,Prmt1,Igf1,Igf1r,Ikbkb,Il10,Il6,Il7r,Ins1,Ins2,Insr,Irs1,Irs3,Irs4,Klf2,Kras,Sgk3,Smad3,Smad4,Mdm2,Gadd45b,Nlk,Nras,Pck1,Pdpk1,Pik3ca,Pik3cd,Pik3r1,Pik3r2,Pik3r3,Plk1,Prkab1,Prkag…
KEGG	mmu04010	MAPK signaling pathway	Signaling pathways	Gm5741,Mapkapk3,Arrb1,Braf,Rap1a,Raf1,Rps6ka3,Rasa2,Angpt1,Angpt2,Angpt4,Akt1,Akt2,Araf,Areg,Atf2,Atf4,Bdnf,Cacna1a,Cacna1b,Cacna1c,Cacna1d,Cacna1e,Cacna1g,Cacna1s,Cacna2d1,Cacna2d3,Cacnb1,Cacnb2,Cacnb3,Cacnb4,Cacng1,Cacng2,Casp3,Cd14,Cdc25b,Cdc42,Chuk,Crk,Crkl,Csf1,Csf1r,Daxx,Gadd45a,Ddit3,Dusp2,Efna1,Efna2,Efna3,Efna4,Efna5,Egf,Egfr,Elk1,Elk4,Epha2,Erbb2,Erbb3,Erbb4,Ereg,Mecom,Cacng5,Fas,Fasl,F…
KEGG	mmu04066	HIF-1 signaling pathway	Signaling pathways	Ldhal6b,Camk2d,Egln1,Egln2,Egln3,LOC115487111,Angpt1,Angpt2,Angpt4,Akt1,Akt2,Aldoa,Aldoc,Arnt,Bcl2,Camk2a,Camk2b,Camk2g,Cdkn1a,Cdkn1b,Crebbp,Cybb,Edn1,Egf,Egfr,Eif4e,Eif4ebp1,Eno1,Eno2,Eno3,Epo,Erbb2,Flt1,Gapdh,Hif1a,Hk1,Hk2,Hmox1,Ifng,Ifngr1,Ifngr2,Igf1,Igf1r,Il6,Il6ra,Ins1,Ins2,Insr,Ldha,Ldhb,Ldhc,Ltbr,Pfkfb3,Mknk1,Mknk2,Nfkb1,Nos2,Nos3,Pdha1,Pdha2,Pfkl,Pfkm,Pgk1,Pgk2,Pik3ca,Pik3cd,Pik3r1,Pik3r…
KEGG	mmu04621	NOD-like receptor signaling pathway	Signaling pathways	Defa30,Defa35,Defa41,Defa40,Defa27,Defa32,Defa37,Defa34,Defa2,AY761185,Defa33,Defa36,Nlrp6,Ifi206,LOC102641031,Sharpin,Ticam1,Nod1,Pkn2,LOC115486392,LOC115489386,LOC115489409,LOC115489413,Atg5,Birc3,Birc2,Xiap,Rhoa,Bcl2,Bcl2l1,Casp1,Casp4,Casp12,Casp8,Casr,Chuk,Camp,Ctsb,Cyba,Cybb,Defa1,Defa29,Defa-rs10,Defa-rs12,Defa-rs2,Defa-rs4,Defa31,Defa25,Defa3,Defa4,Defa5,Defa6,Fadd,Gbp2b,Gbp2,Cxcl1,Hsp90a…
KEGG	mmu04620	Toll-like receptor signaling pathway	Signaling pathways	Ticam1,Akt1,Akt2,Tirap,Casp8,Cd14,Cd80,Cd86,Chuk,Ctsk,Fadd,Fos,Tlr3,Cxcl10,Ifna1,Ifna11,Ifna2,Ifna4,Ifna5,Ifna6,Ifna7,Ifna9,Ifnab,Ifnar1,Ifnar2,Ifnb1,Ikbkb,Ikbkg,Il12a,Il12b,Il1b,Irak1,Il6,Jun,Lbp,Tlr7,Tlr8,Ly96,Cxcl9,Myd88,Nfkb1,Nfkbia,Pik3ca,Pik3cd,Pik3r1,Pik3r2,Pik3r3,Mapk11,Rac1,Rela,Ripk1,Ccl3,Ccl4,Ccl5,Spp1,Stat1,Tlr1,Tlr4,Tlr6,Tnf,Cd40,Traf3,Traf6,Ticam2,Ifna13,Ifna16,Akt3,Tlr2,Ifna15,Ifna…
KEGG	mmu04668	TNF signaling pathway	Signaling pathways	Akt1,Akt2,Birc3,Birc2,Atf2,Atf4,Bcl3,Casp3,Casp7,Casp8,Cebpb,Cflar,Chuk,Socs3,Creb1,Creb3,Atf6b,Csf1,Csf2,Edn1,Fadd,Fas,Vegfd,Fos,Cxcl1,Icam1,Cxcl10,Ifi47,Ifnb1,Ikbkb,Ikbkg,Il15,Il1b,Il18r1,Il6,Irf1,Itch,Jag1,Jun,Junb,Lif,Lta,Mmp14,Mmp3,Mmp9,Nfkb1,Nfkbia,Pik3ca,Pik3cd,Pik3r1,Pik3r2,Pik3r3,Mapk11,Ptgs2,Rela,Ripk1,Ccl12,Ccl2,Ccl20,Ccl5,Cxcl2,Cxcl5,Cx3cl1,Sele,Creb3l2,Creb3l3,Tnf,Tnfaip3,Tnfrsf1a,Tn…
KEGG	mmu04064	NF-kappa B signaling pathway	Signaling pathways	Gm2023,LOC100041504,LOC100041593,Ccl21b,Gm10591,Gm13304,Gm1987,Gm21541,Card10,Ticam1,Card11,Erc1,Parp1,Tirap,Birc3,Birc2,Xiap,Atm,Bcl10,Bcl2,Bcl2a1a,Bcl2a1b,Bcl2a1c,Bcl2a1d,Bcl2l1,Btk,Cd14,Cflar,Chuk,Csnk2a1,Csnk2a2,Csnk2b,Gadd45a,Eda,Edar,Cxcl1,Icam1,Ikbkb,Ikbkg,Il1b,Il1r1,Irak1,Lat,Lbp,Lck,Lta,Ltb,Ltbr,Blnk,Card14,Ly96,Lyn,Edaradd,Gadd45b,Myd88,Nfkb1,Nfkb2,Nfkbia,Prkcb,Prkcq,Plau,Plcg1,Ccl21a,P…
KEGG	mmu04630	JAK-STAT signaling pathway	Signaling pathways	Gm2002,Gm13305,LOC100861969,Raf1,Akt1,Akt2,Iltifb,Aox1,Bcl2,Bcl2l1,Ccnd1,Ccnd2,Ccnd3,Cdkn1a,Cish,Socs3,Socs1,Cntf,Cntfr,Crebbp,Csf2,Csf2ra,Csf2rb,Csf2rb2,Csf3,Csf3r,Ctf1,Egf,Egfr,Epo,Epor,Fhl1,Gfap,Gh,Ghr,Grb2,Ptpn6,Hras,Ifna1,Ifna11,Ifna2,Ifna4,Ifna5,Ifna6,Ifna7,Ifna9,Ifnab,Ifnar1,Ifnar2,Ifnb1,Ifng,Ifngr1,Ifngr2,Il10,Il10ra,Il10rb,Il11,Il11ra1,Il11ra2,Il12a,Il12b,Il12rb1,Il12rb2,Il13,Il13ra1,Il1…
KEGG	mmu04622	RIG-I-like receptor signaling pathway	Signaling pathways	Isg15,D1Pas1,Atg5,Casp8,Chuk,Ddx3x,Fadd,Cxcl10,Ifna1,Ifna11,Ifna2,Ifna4,Ifna5,Ifna6,Ifna7,Ifna9,Ifnab,Ifnb1,Ikbkb,Ikbkg,Il12a,Il12b,Nfkb1,Nfkbia,Nfkbib,Mapk11,Rela,Ripk1,Tank,Trim25,Tnf,Traf2,Traf3,Traf6,Tkfc,Mavs,Ddx58,Ifna13,Ifna16,Ifne,Pin1,Pin1rt1,Ifna15,Ifna12,Map3k1,Map3k7,Mapk10,Mapk13,Mapk14,Mapk8,Mapk9,Nlrx1,Azi2,Mapk12,Ifnk,Ifna14,Irf7,Irf3,Otud5,Tbk1,Ikbke,Sike1,Atg12,Rnf125,Ifih1,Trad…
KEGG	mmu04152	AMPK signaling pathway	Signaling pathways	Gm2436,Gm2446,Acacb,Prkaa1,Acaca,Prkaa2,Prkab2,Prkag2,Adipoq,Adra1a,Akt1,Akt2,Cab39,Ccna1,Ccna2,Ccnd1,Cd36,Cftr,Cpt1a,Cpt1b,Creb1,Creb3,Eef2,Eef2k,Eif4ebp1,Fasn,Fbp2,Fbp1,G6pc,G6pc2,Gys1,Hmgcr,Hnf4a,Elavl1,Igf1,Igf1r,Ins1,Ins2,Insr,Irs1,Irs3,Irs4,Lep,Lepr,Lipe,Pfkfb3,Rab8a,Pck1,Pdpk1,Pfkfb1,Pfkfb2,Pfkl,Pfkm,Pik3ca,Pik3cd,Pik3r1,Pik3r2,Pik3r3,Pparg,Ppargc1a,Ppp2ca,Ppp2cb,Ppp2r3d,Prkab1,Prkag1,Rab1…
KEGG	mmu04151	PI3K-Akt signaling pathway	Signaling pathways	Gm2436,Gm2446,Gm5741,Itga9,Pik3r6,Prkaa1,Prkaa2,Pkn2,Itga1,Raf1,Angpt1,Angpt2,Angpt4,Akt1,Akt2,Areg,Atf2,Atf4,Bad,Bcl2,Bcl2l1,Bdnf,Bcl2l11,Brca1,Casp9,Ccnd1,Ccnd2,Ccnd3,Ccne1,Ccne2,Cd19,Cdc37,Cdk2,Cdk4,Cdk6,Cdkn1a,Cdkn1b,Chad,Chrm1,Chuk,Col2a1,Col4a1,Col4a2,Col4a3,Col4a4,Col4a5,Col6a1,Col6a2,Col6a3,Col9a1,Col9a2,Col9a3,Col1a1,Col1a2,Comp,Creb1,Creb3,Atf6b,Csf1,Csf1r,Csf3,Csf3r,Efna1,Efna2,Efna3,E…
KEGG	mmu04014	Ras signaling pathway	Signaling pathways	Gm5741,Rap1a,Raf1,Abl1,Abl2,Rasa2,Angpt1,Angpt2,Angpt4,Akt1,Akt2,Arf6,Rhoa,Bad,Bcl2l1,Bdnf,Calm1,Calm2,Calm3,Cdc42,Chuk,Csf1,Csf1r,Efna1,Efna2,Efna3,Efna4,Efna5,Egf,Egfr,Elk1,Epha2,Fasl,Fgf1,Fgf10,Fgf15,Fgf17,Fgf18,Fgf2,Fgf3,Fgf4,Fgf5,Fgf6,Fgf7,Fgf8,Fgf9,Fgfr1,Fgfr2,Fgfr3,Fgfr4,Vegfd,Flt1,Flt3,Flt3l,Flt4,Gab1,Gab2,Gnb1,Gnb2,Gnb3,Gnb4,Gnb5,Gngt1,Gng10,Gng12,Gng2,Gng3,Gng4,Gng5,Gng7,Gng8,Gngt2,Grb2…
KEGG	mmu03320	PPAR signaling pathway	Signaling pathways	Cyp4a32,Plin1,Cyp27a1,Olr1,Me3,Acadl,Acadm,Acaa1a,Acox1,Adipoq,Plin2,Fabp4,Apoa1,Apoa2,Apoc3,Aqp7,Fabp7,Cd36,Cpt1a,Cpt1b,Cpt2,Cyp4a10,Cyp4a12b,Cyp4a14,Cyp7a1,Cyp8b1,Dbi,Dbil5,Fabp3,Fabp2,Fabp1,Acsl1,Gykl1,Gk2,Gk,Hmgcs2,Ilk,Fabp6,Fabp5,Lpl,Me1,Pck1,Pdpk1,Pltp,Ppara,Ppard,Pparg,Rxra,Rxrb,Rxrg,Scd1,Scd2,Scp2,Sorbs1,Hmgcs1,Acsl6,Ubc,Ucp1,Nr1h3,Slc27a6,Cyp4a29,Acaa1b,Slc27a1,Slc27a2,Slc27a5,Slc27a4,Cy…
Fig 6a, b
Origin	Pathway ID	Name	Gene lsit
KEGG	mmu05014	Amyotrophic lateral sclerosis	Ndufb4c,Nrg2,Ndufb4b,Gm4340,Dnah7c,Atg14,Chchd10,Fig4,Nup107,Ndufb11,Dnal1,Pom121,Tpr,Dnah5,Dnah12,Dnah1,Cox6b1,Sec13,Actb,Actg1,LOC115489330,Ang,Ang3,Ang2,Anxa11,Anxa7,Apaf1,Atf4,Atp5a1,Atp5b,Atp5c1,Atp5pb,Atp5g1,Atp5j,Bad,Bax,Bcl2,Bcl2l1,Bid,Cat,Casp1,Casp12,Casp3,Casp9,Rb1cc1,Ccs,Cox4i1,Cox5a,Cox5b,Cox6a1,Cox6a2,Cox6c,Cox7a1,Cox7a2,Cox7c,Cox8a,Cox8b,Cycs,Cyct,Daxx,Dctn1,Ddit3,Dnah11,Dnah8,Eif2…
KEGG	mmu05012	Parkinson disease	Ndufb4c,Ndufb4b,LOC100861784,Ndufb11,Ppif,Camk2d,Maob,Cox6b1,Slc18a1,Adora2a,Slc25a4,Slc25a5,Apaf1,Atf4,Atp5a1,Atp5b,Atp5c1,Atp5pb,Atp5g1,Atp5j,Bax,Bcl2l1,Calm1,Calm2,Calm3,Camk2a,Camk2b,Camk2g,Casp3,Casp9,Cox4i1,Cox5a,Cox5b,Cox6a1,Cox6a2,Cox6c,Cox7a1,Cox7a2,Cox7c,Cox8a,Cox8b,Cycs,Cyct,Slc6a3,Daxx,Ddit3,Drd1,Drd2,Eif2s1,Eif2ak3,Ube2j2,Gnai1,Gnai2,Gnai3,Gnal,Gnas,Gpr37,Hspa5,Itpr1,Itpr2,Itpr3,Kif5…
KEGG	mmu05016	Huntington disease	Ndufb4c,Ndufb4b,Dnah7c,Atg14,LOC100862456,LOC102641086,Ndufb11,Dnal1,Ppif,Grm5,Dnah5,Dnah12,Dnah1,Cox6b1,Slc25a4,Slc25a5,Ap2a1,Ap2a2,Ap2m1,Apaf1,Atp5a1,Atp5b,Atp5c1,Atp5pb,Atp5g1,Atp5j,Bax,Bdnf,Cacna1b,Casp3,Casp8,Casp9,Rb1cc1,Clta,Cox4i1,Cox5a,Cox5b,Cox6a1,Cox6a2,Cox6c,Cox7a1,Cox7a2,Cox7c,Cox8a,Cox8b,Creb1,Creb3,Crebbp,Cycs,Cyct,Dctn1,Dlg4,Dnah11,Dnah8,Gnaq,Gpx1,Gpx2,Gpx3,Gpx5,Gria1,Gria2,Gria4,…
KEGG	mmu05020	Prion disease	Ndufb4c,Ndufb4b,Ndufb11,Ppif,C7,Cox6b1,C8b,Slc25a4,Slc25a5,Apaf1,Atf2,Atf4,Atp5a1,Atp5b,Atp5c1,Atp5pb,Atp5g1,Atp5j,Bad,Bax,C1qa,C1qb,C1qc,C6,C9,Cacna1b,Cacna1c,Cacna1d,Cacna1s,Casp12,Casp3,Casp9,Cav1,Cav2,Cav3,Cox4i1,Cox5a,Cox5b,Cox6a1,Cox6a2,Cox6c,Cox7a1,Cox7a2,Cox7c,Cox8a,Cox8b,Creb1,Creb3,Atf6b,Csnk2a1,Csnk2a2,Csnk2b,Cyba,Cybb,Cycs,Cyct,Ddit3,Egr1,Eif2s1,Eif2ak3,Fyn,Grin1,Grin2a,Grin2b,Grin2c,…
KEGG	mmu05150	Staphylococcus aureus infection	Defa30,Defa35,Defa41,Defa40,Defa27,Defa32,Defa37,Defa34,Defa2,AY761185,H2-Ea-ps,Defa33,Defa36,Krt9,Cfd,C1qa,C1qb,C1qc,C2,C3,C3ar1,C4b,C5ar1,Cfh,Cfi,Camp,Defb1,Defa1,Defa29,Defa-rs10,Defa-rs12,Defa-rs2,Defa-rs4,Defa31,Defa25,Defa3,Defa4,Defa5,Defa6,Dsg1a,Fcgr1,Fcgr2b,Fcgr3,Fpr2,Fpr-rs3,Fpr-rs4,Fpr1,Fpr3,H2-Aa,H2-Ab1,Cfb,H2-Eb1,H2-DMa,H2-DMb1,H2-DMb2,H2-Oa,H2-Ob,Hc,Icam1,Il10,Itgal,Itgam,Itgb2,Itgb…
KEGG	mmu05010	Alzheimer disease	Ndufb4c,Ndufb4b,Atg14,Ndufb11,Ppif,Grm5,Braf,Raf1,Cox6b1,Chrna7,Adam10,Adam17,LOC115487111,Ager,Akt1,Akt2,Slc25a4,Slc25a5,Apaf1,Apbb1,Apc,Apoe,App,Araf,Atf4,Atp2a1,Atp2a2,Atp5a1,Atp5b,Atp5c1,Atp5pb,Atp5g1,Atp5j,Axin1,Axin2,Bad,Bid,Cacna1c,Cacna1d,Cacna1s,Calm1,Calm2,Calm3,Capn1,Capn2,Casp12,Casp3,Casp7,Casp8,Casp9,Ctnnb1,Rb1cc1,Cdk5,Cdk5r1,Chrm1,Chrm3,Chuk,Cox4i1,Cox5a,Cox5b,Cox6a1,Cox6a2,Cox6c,C…
KEGG	mmu05022	Pathways of neurodegeneration - multiple diseases	Ndufb4c,Ndufb4b,Dnah7c,Atg14,LOC100861784,Fig4,Ndufb11,Dnal1,Ppif,Camk2d,Grm5,Braf,Dnah5,Dnah12,Dnah1,Raf1,Cox6b1,Atxn3,Chrna7,Ager,Slc25a4,Slc25a5,Apaf1,Apc,App,Araf,Atf4,Atp2a1,Atp2a2,Atp5a1,Atp5b,Atp5c1,Atp5pb,Atp5g1,Atp5j,Axin1,Axin2,Bad,Bak1,Bax,Bcl2,Bcl2l1,Bdnf,Bid,Cacna1b,Cacna1c,Cacna1d,Cacna1s,Calm1,Calm2,Calm3,Camk2a,Camk2b,Camk2g,Capn1,Capn2,Cat,Casp12,Casp3,Casp7,Casp8,Casp9,Ctnnb1,Rb…
